# Granularity of thalamic head direction cells

**DOI:** 10.1101/2025.09.08.674912

**Authors:** Sara Hijazi, Shan Jiang, Mara S. Wülfing, Jacqueline Quach, Patrick A. Lachance, Michael E. Hasselmo, Tim J. Viney

## Abstract

Head direction signaling is fundamental for spatial orientation and navigation. The anterodorsal nucleus of the thalamus (ADn) contains a high density of head direction (HD) cells that process sensorimotor inputs for subsequent synaptic integration in postsynaptic cortical areas. We tested the hypothesis that individual HD cells show differences in their firing patterns and connectivity by recording and juxtacellularly labeling single HD cells in subregions of the ADn in awake mice during passive rotation. We identified HD cells that exhibited different response profiles to light, sound, and movement. We also identified a mediolateral gradient of calretinin-expressing (CR+) ADn cells, with CR+ HD cells having narrower tuning widths, lower maximal firing rates, and different intrinsic properties compared to CR-cells. Axons of labeled HD cells could be followed to the retrosplenial cortex, with collaterals innervating the thalamic reticular nucleus (type I cells); others additionally innervated the dorsomedial striatum (type II cells). Most medial CR+ cells preferentially projected to ventral retrohippocampal regions. Surprisingly, we also identified a subpopulation of medial CR+ cells with twisted dendrites and descending axons that avoided the thalamic reticular nucleus, termed tortuosa HD cells (type III cells). We conclude that HD cells of the mouse ADn comprise distinct cell types, providing parallel head-direction-modulated sensorimotor messages to synaptic target neurons within the head direction network.
