## Supplementary material for "Granularity of thalamic head direction cells": Table S1

### Sheet: Sheet1
ADn cell	Calretinin IR	Mean vector length (r)	Average firing rate (Hz)	Maxiumn firing rate (Hz)	Directional information content	Sparsity	Directional coherence	PFD (degrees)	Peak firing rate (Hz)	Peak angle (degrees)	Background firing rate (Hz)	Directional firing range (degrees)	Burst index	Coefficient of variation
SH20-n	CR-	0.536	12.9872	195	0.96	0.33	0.64	273.44	28.7	303	2.3	198.18	0.547	0.699
SH23-2l	CR-	0.57	4.19	70	0.6	0.57	0.04	298.87	13.4	267	1.48	90	0.51	0.623
SH23-2m		0.77	13.4183	80	0.65	0.572	0.726	115.54	22.1	117	1	116	0.778	0.632
SH24-1c	CR+	0.748	7.39802	90	0.873	0.465	0.74	15.416	12.69	9	0.4	51.13	0.685	0.653
SH24-1l		0.47	1.54286	60	0.454	0.644	0.147	237.195	15.7	237	0.3	65.2	0.686	0.73
SH27-2c	CR-	0.729	5.76945	155	1.254	0.3469	0.458	301.49	21	327.7	0.18	200.94	0.756	0.878
SH28-1b		0.3	5.51881	100	0.24	0.77	0.6	62.6	9.6	62.6	2.3	132	0.682	0.678
SH28-2h		0.48	4.07463	65	0.734	0.477	0.71	201.67	14.3	213	0.34	200	0.584	0.616
SH28-2j	CR-	0.32	1.41	105	0.553	0.603	0.371	204.56	6	151.54	1.33	95	0.56	0.602
SH30-02		0.908	7.8401	90	0.558	0.625	0.404	21.71	11.64	9	0.3	9.13	0.6115	0.657
SH30-03		0.58	1.41577	85	1.28	0.299	0.638	357.77	10	351	0.3	34.88	0.543	0.713
SH30-04	CR+	0.57	2.14718	65	1.283	0.365	0.85	37.89	6.3	21	0.329	96	0.613	0.657
SH30-05		0.775	5.05521	115	1.617	0.217	0.869	4.612	56	309	0.9	134.5	0.832	0.667
SH30-08		0.79	5.63218	180	1.123	0.336	0.765	272.03	26.75	267	1.26	81.45	0.824	0.837
SH30-09		0.596	10.2378	150	0.927	0.459	0.382	24.64	12.94	15	1.04	87.94	0.79	0.78
SH35-04		0.784	2.98832	115	1.22	0.246	0.88	58.164	48.4	45	1.38	119	0.95	0.67
SH35-05		0.431	2.61952	150	0.468	0.541	0.43	192.87	32	195	6.12	120.71	0.93	0.903
SH35-06		0.505	10.0098	125	0.317	0.722	0.916	95.182	47.1	63	1.19	200	0.867	0.725
SH46-1d		0.469	4.98901	80	0.866	0.438	0.779	195.97	25	225	6.6	93.6	0.582	0.65
SH46-1e		0.689	11.4638	95	0.747	0.525	0.745	135.15	47.6	129	1.5	185.87	0.743	0.64
SH46-1f		0.91	7.0202	80	1.838	0.224	0.923	105.8	38.3	93	0.3	115.52	0.77	0.67
SH46-2a		0.79	5.125	75	1.007	0.338	0.756	19.3	34.57	21	0.56	62.3	0.74	0.6
SH46-2b		0.74	19.9677	145	0.531	0.579	0.869	79.37	100.6	79	1.3	153.4	0.92	0.97
SH46-2c*		0.56	6.32117	190	0.714	0.517	0.839	275.84	53.3	261	3.5	170	0.873	0.846
SH46-2d	CR-	0.46	18.3245	95	0.348	0.675	0.597	226.37	25.1	147	3.5	200	0.719	0.644
SH46-2f		0.925	8.2365	80	1.34	0.2537	0.926	89.897	60.1	93	0.74	88	0.863	0.753
SH47-05	CR-	0.51	6.20078	85	0.644	0.571	0.83	12.18	18.95	345	3.3	48.1	0.695	0.662
SH47-071	CR-	0.94	7.22526	110	0.586	0.651	0.72	2.56	12.6	350.08	0.03	24.6	0.7015	0.7
SH47-072		0.699	2.58703	80	1.52	0.22	0.34	314.54	26.5	339.97	1	19.12	0.473	0.652
SH47-11		0.8135	3.20077	70	0.811	0.525	0.725	354.68	5	351	0.0935	46.28	0.587	0.578
SH47-12		0.74	6.64506	100	0.7	0.54	0.85	33.5	19.3	27	0.85	80.7	0.819	0.719
SH47-14		0.675	4.22393	80	0.676	0.51	0.51	247.16	22.2	231	0.5	219.75	0.538	0.628
SH48-02		0.677	7.08	90	0.907	0.411	0.831	349.26	19.69	351	1.1	38.4	0.685	0.691
SH48-05		0.92	0.56	30	1.36	0.287	0.496	38.41	2	39	0.016	67.9	0.418	0.608
SH48-06		0.58	9.14027	70	0.479	0.604	0.9	286.5	22.4	309	2.2	164.47	0.604	0.9
SH48-07		0.788	6.0407	80	1.16	0.29	0.91	46.57	33.75	39	1.26	103.116	0.759	0.612
SH50-01		0.425	11.5714	110	0.78	0.487	0.656	40.09	17.89	15	1.87	153	0.74	0.704
SH50-02		0.585	21.8301	125	1.37	0.313	0.65	11.21	11.426	3	0.44	32	0.752	0.748
SH50-05		0.7	8.82479	115	0.937	0.366	0.926	114.42	79.5	99	3.306	185.28	0.923	0.731
SH51-04	CR+	0.624	6.6328	65	0.708	0.544	0.715	2.811	7.63	3	0.78	39.5	0.64	0.56
SH55-1d		0.63	7.85862	85	0.393	0.672	0.898	300	35	333	1.72	185	0.828	0.632
SH55-1e*		0.5	5.93623	70	0.346	0.694	0.664	236	20	285	5.5	160	0.589	0.68
SH55-2e		0.72	16.6504	85	0.466	0.667	0.925	174.82	35	189	0.26	216	0.738	0.601
SH55-2f		0.65	5.93623	80	0.586	0.489	0.662	320.77	17.35	345	1.1	61.45	0.659	0.683
SH56-1d		0.67	14.8378	140	1.037	0.325	0.853	29.86	16.9	21	0.6	64.8	0.683	0.802
SH56-1e		0.96	6.1623	115	0.652	0.589	0.911	23.32	19	21	0.33	40.54	0.709	0.723
SH56-2a		0.89	3.09166	170	0.855	0.491	0.752	349.37	23.7	357	0.009	32.1	0.884	0.904
SH56-2b		0.97	9.85874	125	1.489	0.33	0.92	28.57	52.7	27	0.2	44.54	0.784	0.707
SH56-2c		0.724	8.30642	135	1.134	0.366	0.538	331.33	48.6	351	1.54	47.77	0.845	0.844
SH56-2d	CR-	0.95	5.5	105	0.49	0.672	0.652	148.29	36.3	146.28	0.0136	95.92	0.848	0.726
SH79-07	CR-	0.68	14.0498	105	1.18	0.32	0.91	192.38	51.22	189	2.3	195	0.849	0.722
SJ05-09		0.98	34.8	120	0.263	0.782	0.931	217.58	37.1	219	NA	39.5	0.86	0.67
SJ09-06	CR-	0.93	3.318	195	2.369	0.073	0.95	168.527	86.9	171	0.529	86.447	0.967	0.935
SJ10-01		0.94	7.8484	145	1.72	0.3	0.026	314.3	27.3	311.3	0.23	10	0.9	0.76
SJ10-22	CR-	0.91	8.26606	95	0.613	0.614	0.875	245.64	32.7	243.68	0	113.68	0.574	0.642
SJ13-09		0.69	4.94414	95	0.4379	0.6324	0.535	136.01	35	172.47	1.437	21.414	0.61	0.655
SJ13-11	CR-	0.869	16.538	130	0.38	0.624	0.874	92.41	62	93.193	0	163.095	0.886	0.797
SJ13-12		0.816	22.8614	135	0.306	0.728	0.933	336.3	60.5	342.05	1.04	74.84	0.791	0.768
SJ14-01		0.432	9.71882	110	0.669	0.455	0.806	292.11	79	316.5	7.8	52	0.869	0.794
SJ14-02		0.664	2.52451	85	0.866	0.4	0.58	67.96	8.1	39	0.52	160.56	0.769	0.728
SJ14-07	CR+	0.76	8.18421	120	1.325	0.32	0.787	285.5	18.1	279	0.7	37.2	0.817	0.73
SJ14-08		0.845	19.961	160	1.064	0.376	0.963	66.36	129.6	63	4.67	74.94	0.88	0.741
SJ14-09	CR-	0.373	3.4	120	0.51	0.51	0.779	142.28	96.6	85.54	15.66	25.4	0.91	0.875
SJ17-07	CR-	0.48	1.90309	135	0.85	0.39	0.63	326.71	4.6	351	0.4	159.44	0.682	0.714
SJ18-01	CR+	0.518	1.72028	90	0.797	0.466	0.234	355.91	6.3	356.75	0.37	53.09	0.708	0.727
SJ18-03	CR-	0.337	1.43595	80	0.436	0.537	0.425	264.98	6.9	255	1.4	49.22	0.67	0.676
SJ19-02	CR-	0.844	7.72824	120	1.326	0.299	0.928	275.96	61	275.54	0.2	124.7	0.867	0.788
SJ19-04	CR+	0.834	1.8341	75	1.5	0.242	0.227	8.3	1	9	0.61	7.8	0.762	0.816
SJ23-04		0.624	1.83	75	1.22	0.295	0.377	220.7	5.29	213	0.39	116.86	0.486	0.627
SJ23-09		0.83	1.41613	90	0.3	0.73	0.395	270.78	10.4	271.39	0.2	17.34	0.469	0.627
SJ23-10		0.45	2.57637	95	0.29	0.74	0.5	218.78	11	211.7	0.165	244.1	0.632	0.796
SJ23-13		0.75	5.71692	105	0.734	0.522	0.752	174.18	26.5	171.23	0	168.51	0.687	0.675
SJ23-15		0.44	8.38596	110	1.071	0.39	0.757	165.05	44.6	141	0.59	220	0.75	0.704
SJ23-18		0.99	6.70423	65	1.11	0.4	0.17	8.61	6.8	9	0	40.49	0.592	0.576
SJ23-21		0.4745	5.61	90	0.459	0.575	0.615	220.715	18.5	213	3.3	98.36	0.818	0.741
SJ25-02		0.743	11.8095	90	0.918	0.466	0.813	4.73	13.5	27	0.368	159	0.607	0.677
SJ25-04		0.867	12.6592	80	1.348	0.281	0.584	67.97	11.45	69	0.053	120	0.635	0.656
SJ25-05	CR-	0.58	5.76548	65	0.528	0.61	0.42	68.27	3.836	15	0	180	0.486	0.58
SJ29-03		0.723	7.03419	120	1.43	0.255	0.916	279.95	48.5	297	1.72	165.58	0.836	0.737
SJ29-04		0.784	5.1204	100	1.68	0.213	0.82	151.88	42.04	117	0.26	193.49	0.595	0.671
SJ29-06		0.511	6.8649	125	0.563	0.459	0.36	141.82	13.47	129	1.84	73.73	0.665	0.812																									similar
SJ29-071		0.622	10.657	100	0.62	0.53	0.33	221.41	3.8	183	0.24	207.14	0.688	0.666																									similar
SJ30-03		0.3229	3.11438	115	0.76	0.466	0.395	121.46	11.82	111	2.72	101.13	0.645	0.661
SJ30-051		0.758	5.34319	95	1.04	0.4	0.77	41.94	27.424	45	0.5755	45.978	0.664	0.703
SJ31-04		0.531	12.3445	105	0.682	0.556	0.311	70.35	14.6	81	1.56	198.22	0.77	0.772
SJ31-061	CR+	0.302	1.19784	65	0.475	0.633	0.138	235.92	2.67	231	0.42	71.99	0.954	0.87
SJ31-062		0.448	8.25899	80	0.298	0.73	0.622	165.16	20.38	177	3.47	183.43	0.671	0.655
TV188-04		0.646	7.6542	135	0.868	0.377	0.9	27	36.3	15.12	1.6	38.22	0.897	0.848
TV190-2e		0.88	4.0375	70	0.733	0.549	0.76	354.65	3.9	345	0.02	100.9	0.556	0.635
TV190-2h		0.587	9.90774	90	0.299	0.716	0.609	74.36	42.2	39	2.2	215	0.77	0.78
TV190-2i		0.618	10.878	155	0.4635	0.604	0.863	291.2	106.6	321	3.54	201.29	0.79	0.68
TV191-2d		0.344	19.625	105	0.4	0.639	0.751	267.95	26.2	255	5.57	200	0.72	0.702
TV191-3e	CR+	0.878	24.528	75	0.5437	0.578	0.945	56.172	48	75	1.83	106.87	0.82	0.645
TV191-3f		0.458	12.1657	150	0.759	0.526	0.524	349.53	12.2	9	1.43	96	0.749	0.804
SH30-10	CR-	0.2	12.7	100	0.336	0.4	0.72
TV190-2j	CR-	0.14	46.06	135	0.13	0.86	0.71
SH49-031	CR-	0.184	9.19	50	0.128	0.861	0.411
SH11-2j		NA	5.11	150
SJ29-10		NA	31.9	100
SJ30-052	CR+	NA	73.55	150
TV187-SH30	CR+	NA	10	170
TV188-06	CR+	NA	5.05	110
SH46-2e		NA
SH46-2g		NA
SH49-021		NA							NA
SH49-022		NA
SH49-023		NA
SH53-05		NA
SH53-06		NA
SJ05-09		NA
SJ30-02		NA
SJ31-02		NA
SJ31-032		NA
