## Supplementary material for "Granularity of thalamic head direction cells": Table S2

### Sheet: Sheet1
Basic firing properties (in vivo)							Intrinsic propertites (ex vivo)
		CR-	CR+	p value					CR-	CR+	p value
Average firing rate (Hz)	Mean	7.29482	6.7053	0.85			Vm (mV)	Mean	-67.3	-64.5	0.9817
	SD	5.05265	7.24576					SD	6.09	13
	SEM	1.26316	2.73864					SEM	1.3	4.6
Maximum firing rate (Hz)	Mean	115.588	80.625	*0.022			sag (mV)	Mean	-7.04	-6.85	0.9302
	SD	36.6575	17.7548					SD	4.16	7.5
	SEM	9.16437	6.7107					SEM	0.887	2.65
Mean vector length (r)	Mean	0.648118	0.65425	0.94			Input Resistance (MOhm)	Mean	125	134	0.4
	SD	0.217644	0.177835					SD	25.1	22.5
	SEM	0.054411	0.0672155					SEM	6.49	7.96
Directional information content	Mean	0.801588	0.938087	0.465			Rheobase (pA)	Mean	77.3	50	0.0862
	SD	0.490528	0.359076					SD	29.8	53.5
	SEM	0.122632	0.135718					SEM	6.35	18.9
Sparsity	Mean	0.493876	0.451625	0.51			AP threshold (mV)	Mean	-46.8	-45.6	0.5246
	SD	0.165286	0.125777					SD	4.92	4.48
	SEM	0.0413216	0.0475391					SEM	1.05	1.58
Directional coherence	Mean	0.652882	0.5795	0.58			Amplitude (mV)	Mean	85.7	82.1	0.4394
	SD	0.240481	0.30259					SD	12.8	4.02
	SEM	0.0601202	0.114368					SEM	2.72	1.42
PFD (degrees)	Mean	190.877	124.74	0.26			AP half-width (ms)	Mean	0.53	0.701	0.029 *
	SD	97.9623	134.288					SD	0.191	0.145
	SEM	24.4906	50.756					SEM	0.0408	0.0513
Peak firing rate (Hz)	Mean	33.4004	13.9537	*0.036			AHP (mV)	Mean	17.6	16.6	0.5427
	SD	27.8708	13.5947					SD	3.75	4.84
	SEM	6.96771	5.1383					SEM	0.799	1.71
Background firing rate (Hz)	Mean	1.91898	0.679875	0.196			Maximum firing frequency (Hz)	Mean	130	96.3	0.038 *
	SD	3.62009	0.461397					SD	36.9	35.9
	SEM	0.905023	0.174392					SEM	8.25	12.7
Peak angle (degrees)	Mean	218.621	122.969	0.119
	SD	100.07	134.042
	SEM	25.0176	50.6633
Directional firing range (degrees)	Mean	120.572	57.9475	*0.015
	SD	60.9812	30.4019
	SEM	15.2453	11.4908
Burst index	Mean	0.719265	0.749875	0.576
	SD	0.145764	0.104885
	SEM	0.0364409	0.0396428
Coefficient of variation	Mean	0.721353	0.70725	0.749
	SD	0.0990383	0.0937067
	SEM	0.0247596	0.0354178
