## Supplementary material for "Granularity of thalamic head direction cells": Table S3

### Sheet: Sheet1
					PFD					UPFD
ADn cell	Calretinin IR	Mean vector length (r)	Classification	EMG measured	Sound stimulus trials (n)	Sound-evoked frequency (Hz)*	W, p-value (WSR test)	Response magnitude, Hz (post - pre)	Response latency (ms)*	Sound stimulus trials (n)	Sound-evoked frequency (Hz)*	W, p-value (WSR test)	Response magnitude (Hz, post - pre)	Response latency (ms)*	Classification (light)
SH48-05	CR-	0.92	sound activated PFD	n	16	18, 9	0, 0.00071	18	31, 51	na	na	na	na	na
SH53-05	u	u	sound activated PFD	n	8	22, 11	3, 0.04231	12	11, 17	na	na	na	na	na	ON excitation
SJ29-071	u	0.62	sound activated PFD	y	27	16, 13	51, 0.00157	14	20, 57	na	na	na	na	na
SH46-2b	u	0.74	sound activated PFD, unresponsive UPFD	n	10	30, 12	1.5, 0.00925	26	27, 47	13	0, 0.5	5, 0.571	0	1697, 4193	ON excitation
SH50-01	u	0.43	sound activated sustained PFD	n	11	58, 15	0, 0.00368	40	15, 16	na	na	na	na	na	ON inhibition OFF excitation
SH51-04	CR+	0.62	sound activated sustained PFD	n	31	6, 42	51.5, 0.00168	2	87, 514	4	na	na	na	na	OFF excitation
SH56-1e	u	0.96	sound activated sustained PFD	n	16	50, 24	6.5, 0.00157	33	9, 20	5	na	na	na	na	ON OFF excitation
SH46-1d	u	0.469	sound activated sustained PFD, unresponsive UPFD	n	12	44, 9	1.5, 0.003675	36	10, 26	16	0, 2	30, 0.824	0	2162, 5087
SJ29-03	u	0.72	sound activated sustained PFD, unresponsive UPFD	y	76	46, 35	447, 2.43275*10^-7	31	12, 24	43	0, 2	165, 0.967	0	1536, 2524
SJ29-06	u	0.51	sound inhibited PFD	y	32	0, 2	270, 0.01548	-2	766, 865	na	na	na	na	na
SH55-2f	u	0.65	unresponsive PFD, sound inhibited UPFD	n	6	0, 10	10, 0.08897	-10	213, 472	26	0, 0	136, 0.0019	-10	854, 1-45
SH48-02	u	0.68	unresponsive PFD	n	12	25, 36	25, 0.2892	11	18, 169	na	na	na	na	na
SJ29-10	u	u	unresponsive PFD	y	16	36, 36	27, 0.11637	9	23, 16	na	na	na	na	na
SJ30-02	u	u	unresponsive PFD	y	10	16, 12	18, 0.35707	1	20, 19	na	na	na	na	na
SJ31-02	u	u	unresponsive PFD	y	35	4, 8	133, 0.18111	4	232, 611	na	na	na	na	na
SJ31-032	u	u	unresponsive PFD	y	7	42, 21	5, 0.1507	10	18, 14	na	na	na	na	na
SJ31-061	CR+	0.3	unresponsive PFD	n	9	0, 3.5	3, 1	0	1992, 2601	na	na	na	na	na
SJ31-062	u	0.45	unresponsive PFD	n	9	12, 12.5	12.5, 0.2595	4	60, 119	na	na	na	na	na
SH55-1e	u	0.5	unresponsive UPFD	n	na	na	na	na	na	7	16, 16	18, 0.1705	-4	143, 203
SH55-2e	u	0.72	unresponsive UPFD	n	na	na	na	na	na	22	2, 4	77, 0.3547	0	38, 616
SJ30-052	CR+	u	unresponsive UPFD	n	5	na	na	na	na	13	2, 6.5	28.5, 0.5143	2	385, 878
