## Supplementary material for "Granularity of thalamic head direction cells": Table S4

### Sheet: Sheet1
					LED-ON				LED-OFF
ADn cell	Calretinin IR	Mean vector length (r)	Classification	LED trials (n)	Firing rate, Hz (post)*	W, p-value (WSR test)	Response magnitude, Hz (post - pre)	Response Latency (ms)*	Firing rate, Hz (post)*	W, p-value (WSR test)	Response magnitude, Hz (post - pre)	Response Latency (ms)*	Classification (sound)
SH47-071	CR-	0.94	OFF excitation	38	0, 4	218, 0.05347	-2	695, 1058	2, 16	57, 0.00468336	2	401, 673
SH51-04	CR+	0.624	OFF excitation	56	0, 6	444, 0.16336	-1	745, 3012	9, 14	114, 0.000014	9	231, 328	Activated sustained (PFD)
SH46-2b	u	0.74	ON excitation	14	10, 18	2, 0.00409	10	51, 14	0, 0	0, 0.1814	0	1029, 1111	Activated (PFD)
SH53-05	u	u	ON excitation	32	20, 14	7.5, <0.0001	20	93, 19	2, 5	90, 0.5866	1	350, 857	Activated (PFD)
SJ23-10	u	0.45	ON excitation	102	6, 12	401, <0.0001	6	128, 104	0, 2	469, 0.6208	0	854, 1125
SJ23-15	u	0.44	ON excitation	67	2, 16	263, 0.0068	2	245, 1079	0, 4	374, 0.7449	0	833, 2091
SH47-05	CR-	0.51	ON excitation, OFF inhibition	49	44, 30	33, <0.0001	36	65, 95	8, 23	985, 0.000048	-14	42, 157
SH47-12	u	0.74	ON excitation, OFF inhibition	37	44, 43.5	19, <0.0001	36	53, 98	12, 23.5	458, 0.00634	-14	103, 495
SJ23-09 (PFD)	u	0.83	ON excitation, OFF inhibition	91	10, 15.5	522, <0.0001	10	133, 187	2, 4	1655, 0.0153	0	500, 1151
SJ23-09 (UPFD)	u	0.83	ON excitation, OFF inhibition	62	10, 12	13.5, <0.0001	10	121, 25	0, 0	455, 0.000332	0	1025, 1640
SJ30-02	u	u	ON excitation, OFF inhibition	16	51, 12	0, 0.000469	39	31, 44	12, 25	96, 0.0467	-23	20, 27
SJ31-04	u	0.531	ON inhibition	9	6, 8.5	36, 0.01426	-28	38, 128	16, 26	28, 0.5536	-6	34, 48
SH48-02	u	0.677	ON inhibition, OFF excitation	87	0, 5.5	1512, <0.0001	-4	583, 1919	2, 12	350, 0.000413	2	334, 1819
SH48-07	u	0.788	ON inhibition, OFF excitation	42	4, 12	505, 0.007172	-10	95, 319	6, 28	171, 0.018493	1	248, 656
SH50-01	u	0.425	ON inhibition, OFF excitation	48	4, 8	617.5, 0.001523	-4	129, 529	5, 19	207, 0.006346	1	213, 338	Activated sustained (PFD)
SH55-1e	u	0.5	ON inhibition, OFF excitation	28	2, 4	306, 0.0009293	-6	367, 659	8, 15	76, 0.0195454	4	130, 222
SH55-2e	u	0.72	ON inhibition, OFF excitation	32	7, 6	353, 0.01332	-3	36, 238	12, 16	101, 0.020630	8	116, 153
SJ23-13 (PFD)	u	0.75	ON inhibition, OFF excitation	96	0, 2	1180, 0.004866	0	727, 1520	6, 22	284, 1.1747*10^-8	6	248, 647
SJ23-18	u	0.99	ON inhibition, OFF excitation	22	18, 16	230, <0.0001	-26	20, 14	43, 22	51.5, 0.015487	9	18, 20
SJ31-02	u	u	ON inhibition, OFF excitation	12	4, 4	51, 0.01867	-19	53, 607	10, 18	3, 0.0238918	10	217, 1853
SH56-1e	u	0.96	ON OFF excitation	11	20, 10	4, 0.01107	16	47, 9	12, 7	0, 0.00378	10	57, 52	Activated sustained (PFD)
SH47-14	u	0.675	Unresponsive	56	1,6	692.5,0.174	-3	na	4,10	381.5,0.528	2	na
SH48-05	CR-	0.92	Unresponsive	26	0,0	29,0.915	0	na	0,2	18.5,0.675	0	na
SH55-2f (UPFD)	u	0.65	Unresponsive	33	0, 2	106, 0.1724	0	na	0, 2	96, 0.373422	0	na
SH56-2b	u	0.97	Unresponsive	16	17,23	165,0.168	-6	na	25,42	122.5,0.82	4	na
SJ23-04	u	0.624	Unresponsive	138	0,0	237.5,0.106	0	na	0,0	176.5,0.989	0	na
SJ23-13 (UPFD)	u	0.75	Unresponsive	36	0, 0	10.5, 1	0	na	0, 0	12.5, 0.7463	0	na
SJ23-21	u	0.4745	Unresponsive	33	14,21	303,0.471	-2	na	22,26.5	230,0.37	6	na
TV190-2e	u	0.88	Unresponsive	14	0, 0	106,0.52	0	na	0, 2	85,0.38691	0	na
