## Supplementary material for "Granularity of thalamic head direction cells": Table S5

### Sheet: Table S5
Basic information					Connectivity
Cell ID	Group	Hemisphere	Labeling strength	Location	Neurochemical identity	Target regions	Axon trajectory	Projection type
SH20-n	WT	R	++	Lateral ADn	CR-	na	na	u
SH23-2l	WT	L	+	Medial ADn	CR-	na	na	u
SH24-1c	WT	L	++	Middle ADn	CR-	na	na	u
SH27-2c	WT	L	+	Lateral ADn	CR-	na	na	u
SH28-2j	WT	R	+++	Lateral ADn	CR-	TRN	ADn-TRN-aDMS-cg-angular bundle-	I
SJ09-06	WT	R	++	Middle ADn	CR-	TRN, DMS	ADn-TRN-aDMS-cg-	II
SJ10-22	WT	R	++	Lateral ADn	CR-	TRN	ADn-TRN-aDMS-cg-	I
SJ13-11	WT	L	++	Middle ADn	CR-	TRN, DMS	ADn-TRN-aDMS-cg-	II
SJ17-07	WT	L	+	Lateral ADn	CR-	na	na	u
SJ18-01	WT	L	++	Lateral ADn	CR+	na	ADn-TRN-DMS-cg- angular bundle-	I
SJ18-03	WT	R	+++	Middle ADn	CR-	TRN, RSG	ADn-TRN-cg-RSG-	I
SJ19-02	WT	L	+++	Lateral ADn	CR-	TRN, RSG	ADn-TRN-cg-RSG-angular bundle-	I
SJ19-04	WT	R	+	Medial ADn	CR+	na	ADn-sm-	III
SJ30-052	WT	R	+	Middle ADn	CR+	na	na	u
SJ31-061	WT	L	+	Medial ADn	CR+	na	na	u
TV187-SH30	WT	R	++	Middle ADn	CR+	TRN	ADn-TRN-aDMS-cg-RSG-	I
TV188-06	WT	R	+	Medial ADn	CR+	na	ADn-sm--ePir-	III
SH11-2j	WT	R	glia	Lateral ADn	na	na	na	u
SJ05-09	WT	L	glia	Middle ADn	na	na	na	u
SH28-2h	WT	L	dendrites only	Medial ADn	na	na	na	u
SH30-04	GFP	R	+	Medial ADn	CR+	na	na	u
SH30-10	GFP	L	++	Middle ADn	CR-	TRN	ADn-TRN-aDMS-cg-	I
SH46-2d	GFP	L	+	Middle ADn	CR-	na	na	u
SH47-05	GFP	L	+	Lateral ADn	CR-	na	na	u
SH47-071	GFP	R	+	Medial ADn	CR-	na	na	u
SH48-05	GFP	R	+	Lateral ADn	CR-	na	na	u
SH56-2a	GFP	R	+	Lateral ADn	CR-	na	na	u
SH56-2d	GFP	L	+	Middle ADn	CR-	na	na	u
SH49-021	GFP	R	+	Lateral ADn	CR-	na	na	u
SH49-022	GFP	R	+	Middle ADn	CR+	na	na	u
SH49-023	GFP	R	+	Middle ADn	CR+	na	na	u
SH49-031	GFP	R	+	Middle ADn	CR-	na	na	u
TV190-2h	GFP	R	+	Medial ADn	CR-	na	na	u
TV190-2i	GFP	R	+	Medial ADn	CR-	na	na	u
TV190-2j	GFP	R	+	Lateral ADn	CR-	na	na	u
TV191-3e	GFP	R	++	Lateral ADn	CR+	na	na	u
TV191-3f	GFP	R	++	Lateral ADn	CR-	na	na	u
SH46-2e	GFP	L	-	Middle ADn	na	na	na	u
SH46-2f	GFP	L	-	Middle ADn	na	na	na	u
SH46-2g	GFP	L	-	Middle ADn	na	na	na	u
SH56-2b	GFP	L	-	Middle ADn	na	na	na	u
SH56-2c	GFP	L	-	Middle ADn	na	na	na	u
SH51-04	Tau (mis-targeted)	R	+	Medial ADn	CR+	na	na	u
SH79-07	Tau (mis-targeted)	R	++++	Lateral ADn	CR-	TRN, DMS, RSG	ADn-TRN-aDMS-cg-RSG-PrS-	II
SJ14-07	Tau (mis-targeted)	L	+	Middle ADn	CR+	na	na	u
SJ14-09	Tau (mis-targeted)	L	++	Middle ADn	CR+	TRN	ADn-TRN-aDMS-cg-	I
SJ25-05	Tau (mis-targeted)	R	+	Medial ADn	CR-	na	na	u
SH53-06	Tau (mis-targeted)	L	glia	Middle ADn	na	na	na	u
